# Inhibition of BRN2 in Melanoma Reverses Anoikis Resistance and Sensitizes Cells to Killing by Vemurafenib

**DOI:** 10.1101/2025.07.31.667908

**Authors:** Hannah M. Neuendorf, Xie He, Mark N. Adams, Khoa A. Tran, Aaron G. Smith, Paul V. Bernhardt, Craig M. Williams, Jacinta L. Simmons, Glen M. Boyle

## Abstract

Anoikis is an apoptotic cell death program triggered upon detachment from surrounding extracellular structures. However, the ability to evade cell death by anoikis in the presence of apoptosis-inducing stimuli is necessary for the formation of malignant tumors and progression to metastasis. Our findings indicate that the BRN2 *(POU3F2)* transcription factor is associated with anoikis resistance in melanoma cells. However, the BRN2 signaling cascade driving anoikis resistance remains unknown. Herein, we employed genome-wide CRISPR screens to validate BRN2 as a driver of anoikis resistance. Small molecule inhibition of BRN2 in melanoma cell lines with acquired anoikis resistance resensitized to death by anoikis in ultra-low attachment conditions. Our quantitative mass spectrometry analysis revealed that BRN2 functionally impacts oxidative phosphorylation and mitochondrial activity, whereby probes designed to inhibit BRN2 induced apoptosis and mitochondrial fragmentation through the MAPK and NF-κB signaling pathways and reduction in PPARɣ expression. Our study suggests that inhibition of BRN2 might allow the targeting of metastatic cells in circulation, and sensitizes cells to BRAF-targeted therapy, improving the prognosis for melanoma patients.

Graphical Abstract.
Role of BRN2 in driving anoikis resistance in melanoma. Upon detachment from the extra-cellular matrix (ECM) melanoma cells must evade cell death by anoikis to seed distant metastases. This study expanded the understanding of the role of the BRN2 transcription factor as a driver of resistance to anoikis in melanoma. The use of small molecule inhibitors targeting BRN2 revealed that the transcription factor drives anoikis resistance via the MAPK and NF-κB signaling pathways, resulting in PPARγ dysregulation and subsequently driving mitochondrial dysfunction. Green boxes = previously published drivers of anoikis resistance in melanoma. Blue box = changes to mitochondrial function following inhibition of BRN2 as determined by proteomics analysis.
