## Supplementary File S7 for "Inhibition of BRN2 in Melanoma Reverses Anoikis Resistance and Sensitizes Cells to Killing by Vemurafenib"

### Sheet: Sheet1
Ingenuity Canonical Pathway	Proteins consistently enriched
Mitochondrial Dysfunction	ATP5F1A, ATP5F1C, ATP5F1E, ATP5PD, ATP5PO, CAMK2D, CAPN1, CHP1, DHODH, DLAT, COX4I1, DLD, GPX8, GSTM2, HSD18B10, HSF1, IDH2, MT-ATP6, MT-ND4, MTOR, NDUFA12, NDUFA8, NDUFB5, NDUFB7, NDUFS4, OGDH, OPA1, PDHB, PDHX, PPIF, SDHA, SOD2, SNCA, TARDBP, TOMM70, UQCRC1, UQCRC2, UQCRH, UQCRHL, UQCRQ, VDAC2, VDAC3
PPAR Signaling	JUN, MED1, NFKB1, RALA, RAP2A, RAP2B, RRAS, GRB2, HSP90AA1, KRAS, SHC1
PTEN Signaling	BCL2L1, CDC42, CSNK2A3, NFKB1, RALA, RAP2A, RAP2B, RRAS, GRB2, KRAS, PTK2, RAC2, SHC1
HIPPO Signaling	CSNK1E, PPP1CB, PPP1R7, PTPA, RBX1, SCRIB, YWHAE
Electron Transport, ATP synthesis and heat production by uncoupling proteins	ATP5F1A, ATP5F1C, ATP5F1E, ATP5PD, ATP5PO, ETFB, ETFDH, MT-ATP6, MT-ND4, NDUFA12, NDUFA8, NDUFAF7, NDUFB5, NDUFB7, NDUFS4, NUBPL, SDHA, TACO1, UQCRC1, UQCRC2, UQCRHL, UQCRQ, COX4I1, MT-APT8, NDUFB9, SCO1, SCO2, TIMMDC1, TRAP1, UQCRH
Mitochondrial Translation	DAP3, GFM1, MRPL11, MRPL13, MRPL28, MRPL32, MRPL29, MRPL4, MRPL46, MRPL48, MRPL53, MRPL9, MRPS11, MRPS18B, MRPS22, OXA1L, MRPL1, MRPL14, MRPL17, MRPL19, MRPL2, MRPL37, MRPL45, MRPS16, MRPS18A, MRPS2, MRPS23, MRPS31, MRPS5, MRRF, TSFM
Oxidative Phosphorylation	APT5F1A, ATP5F1C, ATP5F1E, ATP5PD, ATP5PO, MT-ATP6, MT-ND4, NDUFA12, NDUFA8, NDUFB5, NDUFB7, NDUFS4, SDHA, UQCRC1, UQCRC2, UQCRHL, UQCRQ, COX4I1, NDUFB9, UQCRH
NIK-->noncanonican NF-kB signaling	PSMB4, PSMC4, PSME1, PSMF1
TNFR2 non-canonical NF-kB pathway	PSMB4, PSMC4, PSME1, PSMF1
UVA-induced MAPK Signaling	JUN, RALA, RAP2A, RAP2B, RRAS, KRAS, MTOR, PDIA3
UVC-induced MAPK Signaling	JUN, PRKCD, RALA, RAP2A, RAP2B, RRAS, KRAS
UVB-induced MAPK Signaling	JUN, PRKCD, MTOR
ERK/MAPK Signaling	PRKCD, RALA, RAP2A, RAP2B, RRAS, GRB2, HSPB1, KRAS, PPP1CB, PPP1R7, PTK2, PTPA, RAC2, SHC1
MAPK targets/ Nuclear events mediated by MAP kinases	JUN
